# Plant actin networks are rapid mechano-adaptive scaffolds

**DOI:** 10.64898/2026.07.16.738884

**Authors:** Jasper Lamers, Anna Daamen, Ashlyn Pinto, Justin Tauber, Stefanie Gosselink, Cecilia Borassi, Uddalok Sen, Jasper van der Gucht, Joris Sprakel

## Abstract

The actin cytoskeleton is among the most highly conserved eukaryotic structures. In animal cells, actin plays a key role in mechanobiology, serving as a structural scaffold that shapes cellular mechanics and a mechanoresponsive network that reorganizes in response to mechanical cues. In plants, these roles are generally attributed to the cell wall and the microtubule cytoskeleton. This leaves the role of plant actin in mechanical responses largely unclear. Here, we ask whether a key actin feature that is essential for animal mechanobiology may also be conserved in plants. We use quantitative live-cell imaging and quantitative image analysis to show that plant actin networks are rapidly mechano-responsive. We find a quantitative correlation between the cellular distribution of cortical actin networks and cellular deformations induced by laser ablation. This process is rapid and completes within 2-4 minutes. We propose that this is an intrinsic physical property of crosslinked filamentous networks, as these findings can be reproduced in a physical model that lacks biological regulation. Moreover, actin networks also respond to different types of mechanical stresses: both osmotic treatment and squeezing lead to distinct changes in actin organization, distribution, and dynamics. Our findings show that plant actin networks form mechano-adaptive scaffolds that sense mechanical deformations and reorganize in response within just a few minutes. This gives rise to a picture of plants having a two-geared cytoskeletal mechano-response system in which microtubules mediate slow responses to subtle developmental stresses, whereas actin provides a rapid response to large and potentially damaging deformations.
