## Supplementary material for "Plant actin networks are rapid mechano-adaptive scaffolds": Statistical data + all sequences

### Sheet: Supp. Table 1 - Sample sizes
Figure	Experiment	Final deformation (µm)	N (pixels/timepoint)	Contributing timeseries
S3	EF1α::LifeAct-mNeongreen (No ablation control)	0	6241	12
S3	EF1α::LifeAct-mNeongreen (No ablation control)	1	5	2
3C	EF1α::LifeAct-mNeongreen	-3	24	2
3C	EF1α::LifeAct-mNeongreen	-2	68	2
3C	EF1α::LifeAct-mNeongreen	-1	475	21
3C	EF1α::LifeAct-mNeongreen	0	15837	39
3C	EF1α::LifeAct-mNeongreen	1	2336	39
3C	EF1α::LifeAct-mNeongreen	2	1287	31
3C	EF1α::LifeAct-mNeongreen	3	532	17
3C	EF1α::LifeAct-mNeongreen	4	179	6
3C	EF1α::LifeAct-mNeongreen	5	98	3
3D	EF1α::ADF3-mScarlet3	-1	94	2
3D	EF1α::ADF3-mScarlet3	0	2731	7
3D	EF1α::ADF3-mScarlet3	1	242	7
3D	EF1α::ADF3-mScarlet3	2	192	6
3D	EF1α::ADF3-mScarlet3	3	86	4
3D	EF1α::ADF3-mScarlet3	4	86	2
3E	EF1α::LifeAct-mNeongreen + 10 µM LatB	-2	16	1
3E	EF1α::LifeAct-mNeongreen + 10 µM LatB	-1	275	9
3E	EF1α::LifeAct-mNeongreen + 10 µM LatB	0	7631	20
3E	EF1α::LifeAct-mNeongreen + 10 µM LatB	1	1039	20
3E	EF1α::LifeAct-mNeongreen + 10 µM LatB	2	665	17
3E	EF1α::LifeAct-mNeongreen + 10 µM LatB	3	235	9
3E	EF1α::LifeAct-mNeongreen + 10 µM LatB	4	97	3
3F	EF1α::LifeAct-mNeongreen + 10 µM LatB	-3	21	1
3F	EF1α::LifeAct-mNeongreen + 10 µM LatB	-2	170	5
3F	EF1α::LifeAct-mNeongreen + 10 µM LatB	-1	916	20
3F	EF1α::LifeAct-mNeongreen + 10 µM LatB	0	9914	23
3F	EF1α::LifeAct-mNeongreen + 10 µM LatB	1	328	11
3G	EF1α::LifeAct-mNeongreen + 10 µM Oryzalin	-3	18	1
3G	EF1α::LifeAct-mNeongreen + 10 µM Oryzalin	-2	3	1
3G	EF1α::LifeAct-mNeongreen + 10 µM Oryzalin	-1	306	10
3G	EF1α::LifeAct-mNeongreen + 10 µM Oryzalin	0	9360	23
3G	EF1α::LifeAct-mNeongreen + 10 µM Oryzalin	1	1704	23
3G	EF1α::LifeAct-mNeongreen + 10 µM Oryzalin	2	729	18
3G	EF1α::LifeAct-mNeongreen + 10 µM Oryzalin	3	261	9
3G	EF1α::LifeAct-mNeongreen + 10 µM Oryzalin	4	54	1
3G	EF1α::LifeAct-mNeongreen + 10 µM Oryzalin	5	11	1

### Sheet: Supp. Table 2 - Oligos
Number	Name	Sequence
9	GGSG_mScarlet3_F	ggaggatccggaATGGATAGCACCGAGG
54	LifeAct_GGSG_R	tccggatcctccTTCTTCCTTTGAGATGCTTTC
77	pENTR_HiFi_F	TACCCAGCTTTCTTGTACAAAGTT
78	pENTR_HiFi_R	AAAGCCTGCTTTTTTGTACAAAG
113	HiFi_mScarlet3_R	gccaactttgtacaagaaagctgggtaTTAGGAGCCACCGGA
195	mNeonGreen-LifeACT-GGSG_F	cgaaagcatctcaaaggaagaaggaggatccggaATGGTGAGCAAGGGCGA
196	mNeonGreen-LifeACT-GGSG_R	aactttgtacaagaaagctgggtattaCTTGTACAGCTCGTCCATGC
214	MpADF_CDS_F	ttgtacaaaaaagcaggctttATGGGGGCCAAAATGTCG
215	MpADF_CDS_R	ctatccattccggatcctccGCTGGCACGACCCTTG
	LifeACT + GGSG linker sequence	atgggtgtcgcagatttgatcaagaaattcgaaagcatctcaaaggaagaaggaggatccggaATGGCCTCTACTCCATTCAAATTCC

### Sheet: Supp. Table 3 - Plamids
Plasmid name	Plant Resistance	Source (Ref.)	Comment
pDONR207	NA	Invitrogen	Gateway Entry
pENTR207_MpADF3	NA	This study	Gateway Entry
pENTR207_LifeAct-mNeongreen	NA	This study	Gateway Entry
pGWB101_MpADF3	Hygromycin	This study	Destination vector
pGWB101_LifeAct-mNeongreen	Hygromycin	This study	Destination vector
